# The brittle star genome illuminates the genetic basis of animal appendage regeneration

**DOI:** 10.1101/2023.10.30.564762

**Authors:** Elise Parey, Olga Ortega-Martinez, Jérôme Delroisse, Laura Piovani, Anna Czarkwiani, David Dylus, Srishti Arya, Samuel Dupont, Michael Thorndyke, Tomas Larsson, Kerstin Johannesson, Katherine M. Buckley, Pedro Martinez, Paola Oliveri, Ferdinand Marlétaz

**Author notes:** MRC London Institute of Medical Sciences, Imperial College London, London, UK. Technische Universität Dresden, Center for Regenerative Therapies Dresden (CRTD), Dresden, Germany. deceased (Michael Thorndyke).

## Abstract

Species within nearly all extant animal lineages are capable of regenerating body parts. However, it remains unclear whether the gene expression programme controlling regeneration is evolutionarily conserved. Brittle stars are a species-rich class of echinoderms with outstanding regenerative abilities, but investigations into the genetic bases of regeneration in this group have been hindered by the limited genomic resources. Here, we report a chromosome-scale genome assembly for the brittle star *Amphiura filiformis.* We show that the brittle star genome is the most rearranged amongst echinoderms sequenced to date, featuring a reorganised Hox cluster reminiscent of the rearrangements observed in sea urchins. In addition, we performed an extensive profiling of gene expression during brittle star adult arm regeneration and identified sequential waves of gene expression governing wound healing, proliferation and differentiation. We conducted comparative transcriptomic analyses with other invertebrate and vertebrate models for appendage regeneration and uncovered hundreds of genes with conserved expression dynamics, particularly during the proliferative phase of regeneration. Our findings emphasise the crucial importance of echinoderms to detect long-range expression conservation between vertebrates and classical invertebrate regeneration model systems.
