## Supplemental Table 1 for "The brittle star genome illuminates the genetic basis of animal appendage regeneration"

### Sheet: Table S1 RNA-seq Datasets
Dataset	Source	Sample	SRA Accession	Used for the annotation
Arm regeneration	(Purushothaman et al. 2015)	Regen 0D	SRR794587	Yes
Arm regeneration	(Purushothaman et al. 2015)	Regen 1D	SRR794568	Yes
Arm regeneration	(Purushothaman et al. 2015)	Regen 3D	SRR789489	Yes
Development	(Dylus et al. 2016)	9 hpf	SRR4436673	Yes
Development	(Dylus et al. 2016)	18 hpf	SRR4436674	Yes
Development	(Dylus et al. 2016)	27hpf-DMSO	SRR4436672	Yes
Development	(Dylus et al. 2016)	27hpf-FSW	SRR4436671	Yes
Development	(Dylus et al. 2016)	27hpf-SU5402	SRR4436669	Yes
Development	(Dylus et al. 2016)	39 hpf	SRR4436670	Yes
Development	(Delroisse et al. 2015)	Pluteus	SRR1533125	Yes
Development	(Delroisse et al. 2014)	Adult arm	SRR1523743	Yes
Arm regeneration time series	This study	48 hpa (Afi_1)	Bioproject PRJNA1029566	Yes
Arm regeneration time series	This study	72 hpa (Afi_2)	Bioproject PRJNA1029566	Yes
Arm regeneration time series	This study	Stage 3 (Afi_3)	Bioproject PRJNA1029566	Yes
Arm regeneration time series	This study	Stage 4 (Afi_4)	Bioproject PRJNA1029566	Yes
Arm regeneration time series	This study	Stage 5 (Afi_5)	Bioproject PRJNA1029566	Yes
Arm regeneration time series	This study	50% P (Afi_6)	Bioproject PRJNA1029566	Yes
Arm regeneration time series	This study	50% D (Afi_7)	Bioproject PRJNA1029566	Yes
Arm regeneration time series	This study	Control (Afi_8)	Bioproject PRJNA1029566	Yes
Arm regeneration explants	This study	3d-D-1	Bioproject PRJNA1029566	No
Arm regeneration explants	This study	3d-D-2	Bioproject PRJNA1029566	No
Arm regeneration explants	This study	3d-D-3	Bioproject PRJNA1029566	No
Arm regeneration explants	This study	3d-D-4	Bioproject PRJNA1029566	No
Arm regeneration explants	This study	3d-M-1	Bioproject PRJNA1029566	No
Arm regeneration explants	This study	3d-M-2	Bioproject PRJNA1029566	No
Arm regeneration explants	This study	3d-M-3	Bioproject PRJNA1029566	No
Arm regeneration explants	This study	3d-M-4	Bioproject PRJNA1029566	No
Arm regeneration explants	This study	3d-P-2	Bioproject PRJNA1029566	No
Arm regeneration explants	This study	3d-P-3	Bioproject PRJNA1029566	No
Arm regeneration explants	This study	3d-P-4	Bioproject PRJNA1029566	No
Arm regeneration explants	This study	5d-D-1	Bioproject PRJNA1029566	No
Arm regeneration explants	This study	5d-D-2	Bioproject PRJNA1029566	No
Arm regeneration explants	This study	5d-D-5	Bioproject PRJNA1029566	No
Arm regeneration explants	This study	5d-M-1	Bioproject PRJNA1029566	No
Arm regeneration explants	This study	5d-M-2	Bioproject PRJNA1029566	No
Arm regeneration explants	This study	5d-M-5	Bioproject PRJNA1029566	No
Arm regeneration explants	This study	5d-P-1	Bioproject PRJNA1029566	No
Arm regeneration explants	This study	5d-P-4	Bioproject PRJNA1029566	No
Arm regeneration explants	This study	5d-P-5	Bioproject PRJNA1029566	No
